# A genotype-first approach identifies variants for orofacial clefts and other phenotypes in dogs

**DOI:** 10.1101/2024.10.04.616687

**Authors:** Reuben M Buckley, Nüket Bilgen, Alexander C Harris, Peter Savolainen, Cafer Tepeli, Metin Erdoğan, Aitor Serres Armero, Dayna L Dreger, Frank G van Steenbeek, Marjo K Hytönen, Jessica Hale, Hannes Lohi, Bengi Çınar Kul, Adam R Boyko, Elaine A Ostrander

## Abstract

Dog breeding promotes within-group homogeneity through conformation to strict breed standards, and also drives between-group heterogeneity in pursuit of characteristic breed traits. There are over 350 recognized dog breeds that provide the foundation for investigating the genetic basis of phenotypic diversity. Typically, breed standard phenotypes such as stature, fur length, and craniofacial structure are analyzed in genetic association studies. However, such analyses are limited to the assayed phenotypes, leaving difficult to measure phenotypic subtleties potentially overlooked. In this study, the genotype-first approach was adapted to the dog genome to investigate coding variation from over 2000 dogs, leading to discoveries of new mutations related to craniofacial morphology and stature. Breed-enriched variants were prioritized according to gene constraint, which was calculated using a mutation model derived from trinucleotide substitution probabilities in the dog. Among the discovered variants was a splice-acceptor mutation in *PDGFRA* associated with bifid nose, a characteristic trait of Çatalburun dogs, implicating the gene’s role in midline closure, and a frameshift mutation in *LCORL* associated with large canine body size, thus highlighting the importance of allelic heterogeneity in selection for breed traits. Most priority variants were not associated with genomic signatures for breed differentiation, as these regions were enriched for constrained genes intolerant to nonsynonymous variation, suggesting a model of breed phenotype diversification based on regulatory changes to essential genes. Identification of trait-associated variants in dogs informs new biological roles for genes. Improved collection of breed disease risk data, along with increased breed representation, will drive further discoveries.
