## Supplemental Table S4 for "A genotype-first approach identifies variants for orofacial clefts and other phenotypes in dogs"

### Sheet: Supplemental Table S4
Supplemental Table S4: OMIA enrichmnet at increasing constraint thresholds
conType	mutType	decile	score	omiaFrac	varFrac	omiaNum	omiaOutNum	varNum	varOutNum	pVal	OR
Variant phyloP score	HIGH	1	0.009	0.935484	0.774523	29	2	9193.24	2682.76	0.0302308	4.23001
Variant phyloP score	HIGH	2	1.221	0.83871	0.495436	26	5	5873.15	6002.85	2.89339e-05	6.64182
Variant phyloP score	HIGH	3	3.232	0.677419	0.375519	21	10	4450.3	7425.7	0.00114945	3.50355
Variant phyloP score	HIGH	4	4.89	0.580645	0.303071	18	13	3590.66	8285.34	0.000980153	3.46126
Variant phyloP score	HIGH	5	6.26	0.516129	0.244066	16	15	2890.1	8985.9	0.00114024	3.31584
Variant phyloP score	HIGH	6	6.335	0.516129	0.222988	16	15	2639.11	9236.89	0.000331413	3.73224
Variant phyloP score	HIGH	7	7.119	0.290323	0.17834	9	22	2114.5	9761.5	0.103966	1.88872
Variant phyloP score	HIGH	8	8.741	0.225806	0.107137	7	24	1268.68	10607.3	0.0420263	2.43945
Variant phyloP score	HIGH	9	8.812	0.129032	0.0553527	4	27	655.085	11220.9	0.0896896	2.53741
Constrained CDS	HIGH	1	0.183817	1	0.672798	31	0	7980	3896	7.17342e-06	Inf
Constrained CDS	HIGH	2	0.376206	0.903226	0.52952	28	3	6277	5599	1.35186e-05	8.32514
Constrained CDS	HIGH	3	0.48475	0.741935	0.429747	23	8	5094	6782	0.000752418	3.82727
Constrained CDS	HIGH	4	0.553383	0.709677	0.340304	22	9	4030	7846	1.61972e-05	5.3531
Constrained CDS	HIGH	5	0.609547	0.645161	0.269085	20	11	3184	8692	1.27657e-05	4.96268
Constrained CDS	HIGH	6	0.658062	0.387097	0.211724	12	19	2509	9367	0.0254049	2.35771
Constrained CDS	HIGH	7	0.699631	0.225806	0.140842	7	24	1670	10206	0.190924	1.78238
Constrained CDS	HIGH	8	0.737848	0.129032	0.0813807	4	27	965	10911	0.314283	1.67497
Constrained CDS	HIGH	9	0.778519	0	0.0298984	0	31	356	11520	1	0
Human ortholog LOEUF	HIGH	1	1.628	0.935484	0.890357	29	2	5899	728	0.572083	1.78687
Human ortholog LOEUF	HIGH	2	1.331	0.774194	0.780715	24	7	5174	1453	1	0.962176
Human ortholog LOEUF	HIGH	3	1.164	0.741935	0.675728	23	8	4476	2151	0.564483	1.38158
Human ortholog LOEUF	HIGH	4	1.042	0.612903	0.556774	19	12	3688	2939	0.589758	1.26173
Human ortholog LOEUF	HIGH	5	0.934	0.387097	0.454491	12	19	3014	3613	0.475932	0.757131
Human ortholog LOEUF	HIGH	6	0.816	0.225806	0.346801	7	24	2302	4325	0.187214	0.548028
Human ortholog LOEUF	HIGH	7	0.691	0.0645161	0.264193	2	29	1757	4870	0.00764103	0.191182
Human ortholog LOEUF	HIGH	8	0.548	0	0.170772	0	31	1137	5490	0.0063661	0
Human ortholog LOEUF	HIGH	9	0.377	0	0.0809552	0	31	539	6088	0.173568	0
Variant phyloP score	MODERATE	1	-0.178	0.96	0.802941	48	2	91073.8	22361.2	0.00225507	5.89264
Variant phyloP score	MODERATE	2	0.459	0.88	0.603784	44	6	68476.4	44958.6	3.07143e-05	4.81465
Variant phyloP score	MODERATE	3	1.519	0.84	0.469451	42	8	53233.6	60201.4	8.65748e-08	5.93682
Variant phyloP score	MODERATE	4	2.923	0.74	0.353487	37	13	40078.5	73356.5	3.85043e-08	5.20928
Variant phyloP score	MODERATE	5	4.612	0.7	0.256269	35	15	29047.7	84387.3	6.15419e-11	6.77934
Variant phyloP score	MODERATE	6	5.953	0.6	0.174754	30	20	19802	93633	2.16012e-11	7.0927
Variant phyloP score	MODERATE	7	6.328	0.54	0.154828	27	23	17543.7	95891.3	3.49605e-10	6.41653
Variant phyloP score	MODERATE	8	6.938	0.46	0.124847	23	27	14145.3	99289.7	5.70944e-09	5.97931
Variant phyloP score	MODERATE	9	8.769	0.28	0.0489018	14	36	5535.62	107899	7.75537e-08	7.58145
Constrained CDS	MODERATE	1	0.183817	1	0.853531	50	0	96813	16622	0.000861435	Inf
Constrained CDS	MODERATE	2	0.376206	0.92	0.709697	46	4	80494	32941	0.000111469	6.27503
Constrained CDS	MODERATE	3	0.48475	0.78	0.576578	39	11	65394	48041	0.00205227	2.86501
Constrained CDS	MODERATE	4	0.553383	0.66	0.452518	33	17	51321	62114	0.00407338	2.34941
Constrained CDS	MODERATE	5	0.609547	0.52	0.344222	26	24	39038	74397	0.0110747	2.06461
Constrained CDS	MODERATE	6	0.658062	0.36	0.247671	18	32	28089	85346	0.0719128	1.7091
Constrained CDS	MODERATE	7	0.699631	0.26	0.157519	13	37	17863	95572	0.052692	1.87976
Constrained CDS	MODERATE	8	0.737848	0.14	0.0914923	7	43	10376	103059	0.219089	1.61689
Constrained CDS	MODERATE	9	0.778519	0.12	0.0357757	6	44	4054	109381	0.00863007	3.67891
Human ortholog LOEUF	MODERATE	1	1.628	0.854167	0.918148	41	7	82102	7316	0.110927	0.521907
Human ortholog LOEUF	MODERATE	2	1.331	0.666667	0.836653	32	16	74820	14598	0.00494479	0.390188
Human ortholog LOEUF	MODERATE	3	1.164	0.625	0.744618	30	18	66588	22830	0.0677549	0.57143
Human ortholog LOEUF	MODERATE	4	1.042	0.5	0.641372	24	24	57357	32061	0.0496772	0.559006
Human ortholog LOEUF	MODERATE	5	0.934	0.416667	0.52943	20	28	47346	42072	0.188003	0.658237
Human ortholog LOEUF	MODERATE	6	0.816	0.291667	0.413051	14	34	36940	52478	0.106246	0.584969
Human ortholog LOEUF	MODERATE	7	0.691	0.270833	0.305859	13	35	27351	62067	0.754115	0.842915
Human ortholog LOEUF	MODERATE	8	0.548	0.104167	0.194208	5	43	17370	72048	0.143196	0.482318
Human ortholog LOEUF	MODERATE	9	0.377	0.0416667	0.0957235	2	46	8562	80856	0.321061	0.410594
