## Supplemental Table S11 for "A genotype-first approach identifies variants for orofacial clefts and other phenotypes in dogs"

### Sheet: Supplemental Table S11
Supplemental Table S11: Catalburun PDGFRA genotypes
Dog ID	Sequencing method	Genotype
110	Sanger	C/A
210	Sanger	C/A
310	Sanger	C/A
410	Sanger	C/A
510	Sanger	C/A
610	Sanger	C/A
710	Sanger	C/A
810	Sanger	C/A
910	Sanger	C/A
1110	Sanger	C/A
1211	Sanger	A/A
1411	Sanger	C/A
1511	Sanger	C/A
1611	Sanger	C/A
