## Supplemental Table S12 for "A genotype-first approach identifies variants for orofacial clefts and other phenotypes in dogs"

### Sheet: Supplemental Table S12
Supplemental Table S12: Candidate variants for bifid-nose phenotype
Sample ID	Gene	Location	Ref	Alt	Consequence	DisGeNET association	Experimental validation	Craniofacial Expression	PhyloP	Notes
39785	BBS2	chr2:58970967	G	C	Missense	-	-	-	8.681
40326	HES5	chr5:57866952	C	T	Missense	-	-	TRUE	5.592
	KDM2B	chr26:7913713	G	A	Missense	Craniofacial abnormalities	-	-	3.485
40566	NR2C2	chr20:5186908	A	C	Missense	Cleft palate	-	-	6.335
40567	GLI1	chr10:1929080	C	A	Missense	Cleft palate	-	-	8.787
	NOS3	chr16:15795719	C	T	Missense	Cleft palate, Cleft upper lip	-	-	8.806
40671	POLR1C	chr12:12170291	G	A	Missense	Cleft palate, Cleft upper lip	-	-	3.363
40931	INTS1	chr6:15619588	G	A	Missense	Craniofacial abnormalities, Cleft palate	-	-	6.936
	CILK1	chr12:20709745	C	T	Missense	Cleft palate, Cleft upper lip	Mouse	-	8.903
	PDGFRA	chr13:47446853	-	G	Splice acceptor	Craniofacial abnormalities, Cleft palate	Mouse	-	NA
	IHH	chr37:25493674	G	T	Missense	-	Mouse	-	4.923
Nova Scotia Duck Tolling Retriever Family	WNT10B	chr27:41048642	C	G	Missense	-	-	-	7.387	Hetrozygous alterante in offspring, homozygous refernce in parent
