## Supplemental Table S14 for "A genotype-first approach identifies variants for orofacial clefts and other phenotypes in dogs"

### Sheet: Supplemental Table S14
Supplemental Table S14: Variant associations with breed differentiation
Variant type	Constraint metric	Gene	Variant	Breed differentiated region	Cluster	In group allele A	In group allele B	Out group allele A	Out group allele B	Odds ratio	P-value	P-value (Bonferroni)
Missense	Variant phyloP score	RYR1	chr1:115326887_C_A	chr1:115275000-115335000	3	47	9	8	3204	1991.84	2.1936e-87	7.195e-85
Missense	Human ortholog LOEUF	AKAP11	chr22:8464127_T_C	chr22:8445000-8465000	2	63	3	268	2934	229.11	2.61932e-61	8.59136e-59
Missense	Human ortholog LOEUF	AKAP11	chr22:8460288_C_T	chr22:8445000-8465000	2	61	5	267	2935	133.721	3.30986e-57	1.08563e-54
Missense	Human ortholog LOEUF	RALGAPA1	chr8:14506652_C_T	chr8:14365000-14745000	3	56	0	304	2908	Inf	3.95881e-56	1.29849e-53
Missense	Variant phyloP score	ACAD10	chr26:9512830_T_C	chr26:9465000-9545000	2	70	0	584	2614	Inf	5.626e-51	1.84533e-48
Missense	Variant phyloP score	LEMD3	chr10:8182899_G_A	chr10:8115000-8215000	1	404	300	680	1884	3.72906	6.13953e-51	2.01376e-48
Missense	Human ortholog LOEUF	NUMA1	chr21:26180929_A_G	chr21:26075000-26235000	2	1	73	2394	800	0.00458641	8.02036e-42	2.63068e-39
Missense	Human ortholog LOEUF	NUMA1	chr21:26180770_A_G	chr21:26075000-26235000	2	1	73	2389	805	0.00462467	1.23665e-41	4.0562e-39
Missense	Variant phyloP score	HYDIN	chr5:77368360_T_C	chr5:77245000-77665000	1	23	469	831	1945	0.114817	1.09638e-40	3.59611e-38
Missense	Variant phyloP score	CEP290	chr15:29526622_C_T	chr15:29515000-29595000	2	7	195	1385	1681	0.043591	1.65292e-39	5.42158e-37
Missense	Variant phyloP score	PPP2R3A	chr23:33037226_A_G	chr23:32875000-33215000	4	31	25	44	3168	88.4232	4.90951e-39	1.61032e-36
Missense	Variant phyloP score	FBF1	chr9:5580823_G_A	chr9:5415000-5715000	1	112	4	1239	1913	43.2105	6.48946e-39	2.12854e-36
Missense	Variant phyloP score	DNAH9	chr5:36212503_C_T	chr5:36125000-36225000	2	53	3	521	2691	91.0883	1.95256e-37	6.40439e-35
Missense	Variant phyloP score	GPR139	chr6:25527078_G_A	chr6:25335000-25555000	12	17	1	17	3233	2844.54	2.80238e-35	9.19182e-33
Missense	Variant phyloP score	INPP4B	chr19:1664103_C_T	chr19:1545000-1665000	1	166	8	1665	1429	17.8012	3.99859e-33	1.31154e-30
Missense	Variant phyloP score	PDXDC1	chr6:28691286_G_A	chr6:28605000-28805000	4	11	1	1	3255	11640.1	1.28709e-29	4.22167e-27
Missense	Human ortholog LOEUF	RALGAPA1	chr8:14506652_C_T	chr8:14495000-14855000	1	56	52	304	2856	10.1033	5.50708e-27	1.80632e-24
Missense	Human ortholog LOEUF	RALGAPA1	chr8:14513693_A_G	chr8:14365000-14745000	3	56	0	1108	2104	Inf	3.27686e-26	1.07481e-23
Missense	Human ortholog LOEUF	NUMA1	chr21:26182847_T_A	chr21:26075000-26235000	2	1	73	1844	1350	0.0100391	6.4896e-26	2.12859e-23
Missense	Human ortholog LOEUF	CBFA2T2	chr24:23334270_G_A	chr24:23265000-23425000	2	41	7	519	2701	30.4249	2.48449e-25	8.14913e-23
Missense	Human ortholog LOEUF	SRRM2	chr6:38751263_A_G	chr6:38735000-38775000	4	12	0	27	3229	Inf	1.28825e-24	4.22545e-22
Missense	Human ortholog LOEUF	SRRM2	chr6:38751812_T_C	chr6:38735000-38775000	4	12	0	28	3228	Inf	1.84035e-24	6.03635e-22
Missense	Human ortholog LOEUF	SRRM2	chr6:38748353_C_A	chr6:38735000-38775000	4	12	0	29	3227	Inf	2.60188e-24	8.53416e-22
LoF	Human ortholog LOEUF	CSF1	chr6:42492671_C_A	chr6:42435000-42515000	3	12	24	1	3231	1559.63	5.32359e-24	1.74614e-21
Missense	Constrained CDS	ERGIC3	chr24:25021015_G_A	chr24:24995000-25115000	3	21	1	227	3019	278.142	2.79019e-23	9.15183e-21
Missense	Variant phyloP score	ERGIC3	chr24:25021015_G_A	chr24:24995000-25115000	3	21	1	227	3019	278.142	2.79019e-23	9.15183e-21
Missense	Human ortholog LOEUF	UBE4B	chr5:63773667_C_A	chr5:63765000-63805000	2	27	1	412	2828	185.224	3.49639e-23	1.14682e-20
Missense	Variant phyloP score	UBE4B	chr5:63773667_C_A	chr5:63765000-63805000	2	27	1	412	2828	185.224	3.49639e-23	1.14682e-20
Missense	Variant phyloP score	RAB33B	chr19:3988589_C_T	chr19:3835000-4495000	1	16	426	588	2238	0.143	4.39052e-23	1.44009e-20
Missense	Human ortholog LOEUF	NUMA1	chr21:26181169_A_G	chr21:26075000-26235000	2	1	73	1670	1524	0.012512	4.53239e-22	1.48662e-19
Missense	Variant phyloP score	BTBD8	chr6:57261256_C_T	chr6:57215000-57335000	2	10	2	11	3245	1408.16	6.12671e-22	2.00956e-19
Missense	Human ortholog LOEUF	CSF1	chr6:42493081_C_T	chr6:42435000-42515000	3	12	24	4	3228	388.496	7.30185e-22	2.39501e-19
Missense	Variant phyloP score	CSF1	chr6:42493081_C_T	chr6:42435000-42515000	3	12	24	4	3228	388.496	7.30185e-22	2.39501e-19
Missense	Human ortholog LOEUF	UBAP1	chr11:51209823_C_T	chr11:51165000-51245000	2	88	10	1360	1810	11.7045	1.10092e-21	3.61103e-19
Missense	Constrained CDS	UBAP1	chr11:51209823_C_T	chr11:51165000-51245000	2	88	10	1360	1810	11.7045	1.10092e-21	3.61103e-19
Missense	Variant phyloP score	UBAP1	chr11:51209823_C_T	chr11:51165000-51245000	2	88	10	1360	1810	11.7045	1.10092e-21	3.61103e-19
Missense	Human ortholog LOEUF	HEATR1	chr4:3897614_T_C	chr4:3785000-4045000	2	1	49	2114	1104	0.0106763	1.14457e-21	3.7542e-19
Missense	Variant phyloP score	HEATR1	chr4:3897614_T_C	chr4:3785000-4045000	2	1	49	2114	1104	0.0106763	1.14457e-21	3.7542e-19
Missense	Variant phyloP score	EVPL	chr9:5508966_T_C	chr9:5415000-5715000	1	104	12	1505	1647	9.47927	6.77541e-21	2.22233e-18
Missense	Human ortholog LOEUF	FNDC3A	chr22:2540504_A_G	chr22:2515000-2695000	7	12	8	20	3228	236.268	8.95237e-21	2.93638e-18
Missense	Human ortholog LOEUF	TSC22D1	chr22:6346934_TGCAGCAGCA_T	chr22:6325000-6425000	1	1	209	658	2400	0.0174388	4.44755e-20	1.4588e-17
Missense	Human ortholog LOEUF	SRRM2	chr6:38747487_A_G	chr6:38735000-38775000	7	9	3	11	3245	848.547	3.15992e-19	1.03646e-16
LoF	Constrained CDS	SGK3	chr29:16835126_CTTAG_C	chr29:16755000-16955000	2	9	27	0	3232	Inf	8.1246e-19	2.66487e-16
LoF	Variant phyloP score	SGK3	chr29:16835126_CTTAG_C	chr29:16755000-16955000	2	9	27	0	3232	Inf	8.1246e-19	2.66487e-16
Missense	Constrained CDS	C10H12orf66	chr10:7350675_T_C	chr10:7345000-7405000	1	1	605	214	2448	0.0188955	1.50065e-18	4.92213e-16
Missense	Variant phyloP score	EML5	chr8:60212977_G_T	chr8:60025000-60385000	3	10	0	53	3205	Inf	3.38437e-18	1.11007e-15
Missense	Human ortholog LOEUF	NUMA1	chr21:26190910_C_T	chr21:26075000-26235000	3	15	7	99	3147	67.5954	7.56787e-18	2.48226e-15
Missense	Human ortholog LOEUF	FASN	chr9:1062355_G_A	chr9:995000-1135000	1	144	0	2356	768	Inf	1.10898e-17	3.63746e-15
Missense	Human ortholog LOEUF	UBE4B	chr5:63774294_T_C	chr5:63765000-63805000	2	27	1	705	2535	97.0625	4.33578e-17	1.42214e-14
Missense	Human ortholog LOEUF	RAD54L2	chr20:38395403_CTTG_C	chr20:38375000-38535000	1	10	74	0	3184	Inf	7.31137e-17	2.39813e-14
Missense	Variant phyloP score	RAD54L2	chr20:38395403_CTTG_C	chr20:38375000-38535000	1	10	74	0	3184	Inf	7.31137e-17	2.39813e-14
Missense	Variant phyloP score	OXR1	chr13:7572988_C_G	chr13:7445000-7605000	3	112	6	1947	1203	11.5292	1.50627e-16	4.94056e-14
Missense	Constrained CDS	ABTB2	chr18:34041423_G_A	chr18:34025000-34105000	2	22	2	490	2754	61.7189	2.67435e-16	8.77186e-14
Missense	Variant phyloP score	ABTB2	chr18:34041423_G_A	chr18:34025000-34105000	2	22	2	490	2754	61.7189	2.67435e-16	8.77186e-14
Missense	Variant phyloP score	VWA8	chr22:9094414_C_T	chr22:8895000-9095000	1	65	23	1005	2175	6.11227	1.75517e-15	5.75695e-13
Missense	Human ortholog LOEUF	GPS1	chr9:1087048_T_C	chr9:995000-1135000	1	140	4	2236	888	13.8943	2.73686e-15	8.97691e-13
Missense	Variant phyloP score	TBL3	chr6:39405421_C_T	chr6:39315000-39475000	11	8	4	19	3237	329.466	3.36461e-15	1.10359e-12
Missense	Human ortholog LOEUF	FASN	chr9:1062375_T_C	chr9:995000-1135000	1	140	4	2246	878	13.6767	4.9936e-15	1.6379e-12
Missense	Variant phyloP score	INPP4B	chr19:1664103_C_T	chr19:1545000-1665000	4	56	0	1775	1437	Inf	5.97042e-15	1.9583e-12
Missense	Human ortholog LOEUF	FASN	chr9:1065755_G_C	chr9:995000-1135000	1	138	6	2187	937	9.85048	2.1869e-14	7.17302e-12
Missense	Human ortholog LOEUF	KDM5A	chr27:3661861_T_C	chr27:3615000-3775000	1	16	0	465	2787	Inf	3.91066e-14	1.2827e-11
Missense	Human ortholog LOEUF	UBE4B	chr5:63774314_A_G	chr5:63765000-63805000	2	25	3	703	2537	30.0415	5.8348e-14	1.91381e-11
Missense	Variant phyloP score	RYR2	chr4:2785302_C_A	chr4:2655000-2935000	2	5	5	0	3258	Inf	8.13769e-14	2.66916e-11
Missense	Variant phyloP score	LOC119864895	chr21:30839726_C_G	chr21:30815000-30955000	1	40	32	2881	315	0.136843	9.66176e-14	3.16906e-11
Missense	Variant phyloP score	CDH23	chr4:23301614_G_A	chr4:23245000-23325000	5	11	3	123	3131	92.7175	1.20355e-13	3.94763e-11
Missense	Variant phyloP score	CEP290	chr15:29526622_C_T	chr15:29515000-29595000	1	50	6	1342	1870	11.6047	2.65567e-13	8.7106e-11
Missense	Variant phyloP score	VWA8	chr22:9094414_C_T	chr22:8895000-9095000	2	1	79	1069	2119	0.0251028	6.21797e-13	2.03949e-10
Missense	Human ortholog LOEUF	UBAP1	chr11:51209823_C_T	chr11:51165000-51245000	1	8	78	1440	1742	0.124136	9.16819e-13	3.00717e-10
Missense	Constrained CDS	UBAP1	chr11:51209823_C_T	chr11:51165000-51245000	1	8	78	1440	1742	0.124136	9.16819e-13	3.00717e-10
Missense	Variant phyloP score	UBAP1	chr11:51209823_C_T	chr11:51165000-51245000	1	8	78	1440	1742	0.124136	9.16819e-13	3.00717e-10
Missense	Human ortholog LOEUF	FASN	chr9:1073486_C_T	chr9:995000-1135000	5	7	3	28	3230	262.695	1.00523e-12	3.29715e-10
Missense	Variant phyloP score	FASN	chr9:1073486_C_T	chr9:995000-1135000	5	7	3	28	3230	262.695	1.00523e-12	3.29715e-10
Missense	Constrained CDS	SARNP	chr10:536212_C_T	chr10:485000-565000	3	10	10	62	3186	51.0136	2.20306e-12	7.22605e-10
Missense	Variant phyloP score	SARNP	chr10:536212_C_T	chr10:485000-565000	3	10	10	62	3186	51.0136	2.20306e-12	7.22605e-10
Missense	Human ortholog LOEUF	AKAP11	chr22:8460125_A_G	chr22:8445000-8465000	2	66	0	2108	1094	Inf	2.98123e-12	9.77843e-10
Missense	Variant phyloP score	AKAP11	chr22:8460125_A_G	chr22:8445000-8465000	2	66	0	2108	1094	Inf	2.98123e-12	9.77843e-10
Missense	Variant phyloP score	AFDN	chr1:56082207_CGAGGAG_C	chr1:56055000-56095000	4	8	4	52	3204	121.356	3.73928e-12	1.22649e-09
Missense	Human ortholog LOEUF	JADE2	chr11:22703631_G_A	chr11:22675000-22715000	3	30	0	1348	1890	Inf	4.66566e-12	1.53034e-09
Missense	Human ortholog LOEUF	FASN	chr9:1069251_A_G	chr9:995000-1135000	1	136	8	2222	902	6.89875	6.48107e-12	2.12579e-09
Missense	Human ortholog LOEUF	FASN	chr9:1070084_G_A	chr9:995000-1135000	1	136	8	2225	899	6.86654	6.62359e-12	2.17254e-09
Missense	Variant phyloP score	EML5	chr8:60229483_G_T	chr8:60025000-60385000	3	10	0	251	3007	Inf	8.99015e-12	2.94877e-09
Missense	Human ortholog LOEUF	ZEB1	chr2:13146357_G_A	chr2:13135000-13295000	1	26	26	369	2847	7.70656	1.58789e-11	5.20829e-09
Missense	Variant phyloP score	ZEB1	chr2:13146357_G_A	chr2:13135000-13295000	1	26	26	369	2847	7.70656	1.58789e-11	5.20829e-09
Missense	Variant phyloP score	PTPRB	chr10:12655931_C_T	chr10:12465000-12745000	1	30	28	449	2761	6.58225	2.21266e-11	7.25752e-09
Missense	Variant phyloP score	GLIS2	chr6:37345622_C_T	chr6:37305000-38105000	5	7	5	36	3220	123.314	3.09794e-11	1.01612e-08
Missense	Human ortholog LOEUF	KIAA0232	chr3:59446436_G_C	chr3:59395000-59475000	2	4	94	999	2171	0.0925108	3.79393e-11	1.24441e-08
Missense	Variant phyloP score	KIAA0232	chr3:59446436_G_C	chr3:59395000-59475000	2	4	94	999	2171	0.0925108	3.79393e-11	1.24441e-08
Missense	Human ortholog LOEUF	BPTF	chr9:14240535_A_G	chr9:14215000-14355000	1	15	21	2837	395	0.0995556	8.86377e-11	2.90732e-08
Missense	Variant phyloP score	APLP2	chr5:4755802_T_C	chr5:4695000-4815000	1	7	37	7	3217	85.7268	1.56274e-10	5.12577e-08
Missense	Human ortholog LOEUF	UBE4B	chr5:63830690_G_C	chr5:63815000-64115000	2	12	2	345	2909	50.4654	1.81095e-10	5.93991e-08
Missense	Human ortholog LOEUF	RALGAPA1	chr8:14513693_A_G	chr8:14495000-14855000	1	70	38	1094	2066	3.47736	4.98857e-10	1.63625e-07
Missense	Variant phyloP score	EML5	chr8:60212977_G_T	chr8:59815000-60215000	1	10	26	53	3179	22.9742	5.83538e-10	1.91401e-07
Missense	Variant phyloP score	MFSD8	chr19:13827868_C_T	chr19:13815000-13875000	1	8	30	23	3207	36.9245	9.98011e-10	3.27348e-07
Missense	Variant phyloP score	RC3H1	chr7:25202326_CGGA_C	chr7:24745000-25265000	2	15	35	2316	902	0.167019	1.26611e-09	4.15284e-07
Missense	Variant phyloP score	HYDIN	chr5:77368360_T_C	chr5:77245000-77665000	2	17	1	837	2413	48.9557	1.49541e-09	4.90495e-07
Missense	Variant phyloP score	PSD2	chr2:34176120_G_A	chr2:34175000-34195000	3	36	2	1579	1651	18.8128	1.69234e-09	5.55087e-07
Missense	Constrained CDS	PSMD7	chr5:80373864_AGAGAAG_A	chr5:80325000-80525000	2	9	79	13	3167	27.6105	1.84105e-09	6.03864e-07
Missense	Variant phyloP score	PSMD7	chr5:80373864_AGAGAAG_A	chr5:80325000-80525000	2	9	79	13	3167	27.6105	1.84105e-09	6.03864e-07
Missense	Human ortholog LOEUF	KBTBD6	chr22:9453590_A_G	chr22:9185000-9485000	2	82	6	2099	1081	7.0363	3.2105e-09	1.05304e-06
Missense	Variant phyloP score	PCDH1	chr2:35970598_C_T	chr2:35935000-36015000	1	9	93	12	3154	25.338	4.25177e-09	1.39458e-06
Missense	Variant phyloP score	IFT140	chr6:39775883_G_A	chr6:39555000-39795000	1	7	161	1	3099	134.04	6.44012e-09	2.11236e-06
Missense	Variant phyloP score	ERI2	chr6:24786005_C_A	chr6:24755000-24855000	1	14	266	14	2974	11.1622	1.12204e-08	3.68029e-06
Missense	Variant phyloP score	GLIS2	chr6:37343840_G_A	chr6:37305000-38105000	1	9	355	1	2903	73.4554	2.17802e-08	7.14389e-06
Missense	Human ortholog LOEUF	NCDN	chr15:6651064_C_T	chr15:6545000-7005000	1	9	245	4	3010	27.5459	4.89998e-08	1.60719e-05
Missense	Constrained CDS	NCDN	chr15:6651064_C_T	chr15:6545000-7005000	1	9	245	4	3010	27.5459	4.89998e-08	1.60719e-05
Missense	Variant phyloP score	NCDN	chr15:6651064_C_T	chr15:6545000-7005000	1	9	245	4	3010	27.5459	4.89998e-08	1.60719e-05
Missense	Variant phyloP score	CLCN1	chr16:6101743_C_T	chr16:6065000-6165000	1	27	169	118	2954	3.99674	5.70013e-08	1.86964e-05
Missense	Human ortholog LOEUF	HEATR1	chr4:3897614_T_C	chr4:3785000-4045000	1	68	6	2047	1147	6.34888	8.81225e-08	2.89042e-05
Missense	Variant phyloP score	HEATR1	chr4:3897614_T_C	chr4:3785000-4045000	1	68	6	2047	1147	6.34888	8.81225e-08	2.89042e-05
Missense	Human ortholog LOEUF	MED13L	chr26:13114809_G_A	chr26:13025000-13245000	1	5	29	9	3225	61.0085	1.68247e-07	5.5185e-05
Missense	Variant phyloP score	MED13L	chr26:13114809_G_A	chr26:13025000-13245000	1	5	29	9	3225	61.0085	1.68247e-07	5.5185e-05
Missense	Constrained CDS	UNK	chr9:5650668_T_C	chr9:5415000-5715000	1	7	109	8	3144	25.1387	3.01569e-07	9.89147e-05
Missense	Variant phyloP score	NEK4	chr20:37472180_A_G	chr20:37455000-37515000	1	7	25	2142	1094	0.143094	4.20214e-07	0.00013783
Missense	Variant phyloP score	SLX4	chr6:37963562_C_A	chr6:37305000-38105000	1	13	351	327	2577	0.29195	6.37074e-07	0.00020896
Missense	Variant phyloP score	ZBTB39	chr10:1505463_G_A	chr10:1495000-1575000	1	1	335	160	2772	0.0517339	7.15097e-07	0.000234552
Missense	Variant phyloP score	CNKSR3	chr1:44765308_G_C	chr1:44685000-44785000	3	1	55	873	2339	0.0487333	8.13915e-07	0.000266964
Missense	Variant phyloP score	TRIM47	chr9:5609586_CAGA_C	chr9:5415000-5715000	2	18	4	978	2268	10.4277	8.85047e-07	0.000290295
Missense	Variant phyloP score	CNKSR3	chr1:44765308_G_C	chr1:44685000-44785000	1	29	19	845	2375	4.28752	1.09451e-06	0.000359001
Missense	Human ortholog LOEUF	ZMYM4	chr15:6817193_C_T	chr15:6545000-7005000	1	23	231	77	2937	3.79481	1.22926e-06	0.000403197
Missense	Constrained CDS	ZMYM4	chr15:6817193_C_T	chr15:6545000-7005000	1	23	231	77	2937	3.79481	1.22926e-06	0.000403197
Missense	Variant phyloP score	ZMYM4	chr15:6817193_C_T	chr15:6545000-7005000	1	23	231	77	2937	3.79481	1.22926e-06	0.000403197
Missense	Human ortholog LOEUF	CSF1	chr6:42493169_C_T	chr6:42435000-42515000	3	20	16	638	2594	5.0788	2.54421e-06	0.000834503
Missense	Variant phyloP score	CSF1	chr6:42493169_C_T	chr6:42435000-42515000	3	20	16	638	2594	5.0788	2.54421e-06	0.000834503
Missense	Variant phyloP score	PDXDC1	chr6:28705099_G_T	chr6:28605000-28805000	2	5	123	3	3137	42.2662	4.34778e-06	0.00142607
Missense	Human ortholog LOEUF	FASN	chr9:1065333_T_TGGACCCCAC	chr9:995000-1135000	1	47	97	521	2603	2.41981	4.79931e-06	0.00157417
Missense	Variant phyloP score	ALOX12	chr5:32235913_C_T	chr5:32175000-32275000	1	3	61	0	3204	Inf	7.1691e-06	0.00235147
Missense	Human ortholog LOEUF	CSF1	chr6:42493169_C_T	chr6:42435000-42515000	1	1	65	657	2545	0.0596165	7.86573e-06	0.00257996
Missense	Variant phyloP score	CSF1	chr6:42493169_C_T	chr6:42435000-42515000	1	1	65	657	2545	0.0596165	7.86573e-06	0.00257996
Missense	Human ortholog LOEUF	ATXN2	chr26:9343185_G_T	chr26:9335000-9375000	1	6	98	11	3153	17.494	8.37268e-06	0.00274624
Missense	Variant phyloP score	ATXN2	chr26:9343185_G_T	chr26:9335000-9375000	1	6	98	11	3153	17.494	8.37268e-06	0.00274624
Missense	Human ortholog LOEUF	UBE4B	chr5:63774314_A_G	chr5:63765000-63805000	4	12	4	716	2536	10.6132	1.02369e-05	0.0033577
Missense	Human ortholog LOEUF	UBE4B	chr5:63774294_T_C	chr5:63765000-63805000	4	12	4	720	2532	10.5377	1.08763e-05	0.00356743
Missense	Variant phyloP score	OXR1	chr13:7572988_C_G	chr13:7445000-7605000	4	26	0	2033	1209	Inf	1.16237e-05	0.00381257
Missense	Human ortholog LOEUF	CHD8	chr15:18563402_G_A	chr15:18515000-18595000	1	16	126	95	3031	4.04839	1.62807e-05	0.00534006
Missense	Variant phyloP score	CHD8	chr15:18563402_G_A	chr15:18515000-18595000	1	16	126	95	3031	4.04839	1.62807e-05	0.00534006
Missense	Variant phyloP score	OXR1	chr13:7572988_C_G	chr13:7445000-7605000	7	24	0	2035	1209	Inf	1.85697e-05	0.00609087
Missense	Variant phyloP score	ORC6	chr15:8465317_C_T	chr15:8405000-8585000	2	8	64	49	3147	8.01446	2.60716e-05	0.00855147
Missense	Human ortholog LOEUF	RALGAPA1	chr8:14513693_A_G	chr8:14365000-14745000	2	14	2	1150	2102	12.7867	2.7124e-05	0.00889666
Missense	Variant phyloP score	NEK4	chr20:37472180_A_G	chr20:37455000-37515000	7	26	0	2123	1119	Inf	2.73931e-05	0.00898493
Missense	Human ortholog LOEUF	USP42	chr6:11628254_C_G	chr6:11605000-11665000	1	16	0	1658	1594	Inf	3.15664e-05	0.0103538
Missense	Human ortholog LOEUF	ZMYM4	chr15:6802754_G_A	chr15:6545000-7005000	1	7	247	7	3007	12.152	3.37355e-05	0.0110652
Missense	Constrained CDS	ZMYM4	chr15:6802754_G_A	chr15:6545000-7005000	1	7	247	7	3007	12.152	3.37355e-05	0.0110652
Missense	Variant phyloP score	ZMYM4	chr15:6802754_G_A	chr15:6545000-7005000	1	7	247	7	3007	12.152	3.37355e-05	0.0110652
Missense	Variant phyloP score	DENND2A	chr16:8259999_G_A	chr16:8185000-8265000	1	4	254	0	3010	Inf	3.80192e-05	0.0124703
Missense	Variant phyloP score	INPP4B	chr19:1664103_C_T	chr19:1545000-1665000	5	1	15	1830	1422	0.0518356	4.0259e-05	0.013205
LoF	Variant phyloP score	CYP4A11	chr15:13758041_TC_T	chr15:13605000-13785000	3	5	7	119	3137	18.7697	4.6415e-05	0.0152241
Missense	Variant phyloP score	CCNT2	chr19:39260863_C_T	chr19:39205000-39325000	1	32	18	1156	2062	3.16991	7.95524e-05	0.0260932
Missense	Variant phyloP score	RC3H1	chr7:25202326_CGGA_C	chr7:24745000-25265000	1	1161	397	1170	540	1.3496	0.000125354	0.0411162
Missense	Variant phyloP score	CYP4A11	chr15:13758325_C_T	chr15:13605000-13785000	1	12	0	1542	1714	Inf	0.000130713	0.0428738
Missense	Variant phyloP score	NEK4	chr20:37472180_A_G	chr20:37455000-37515000	4	22	0	2127	1119	Inf	0.000138666	0.0454825
Missense	Human ortholog LOEUF	PAXIP1	chr16:18825777_A_G	chr16:18805000-18845000	6	10	0	1361	1897	Inf	0.000165673	0.0543408
Missense	Variant phyloP score	EVPL	chr9:5508966_T_C	chr9:5415000-5715000	4	12	0	1597	1659	Inf	0.000198707	0.0651757
Missense	Human ortholog LOEUF	NCOA6	chr24:24336516_TTGC_T	chr24:24305000-24465000	1	1	131	255	2881	0.0862716	0.000382382	0.125421
Missense	Constrained CDS	NCOA6	chr24:24336516_TTGC_T	chr24:24305000-24465000	1	1	131	255	2881	0.0862716	0.000382382	0.125421
Missense	Variant phyloP score	NCOA6	chr24:24336516_TTGC_T	chr24:24305000-24465000	1	1	131	255	2881	0.0862716	0.000382382	0.125421
Missense	Constrained CDS	SARNP	chr10:536212_C_T	chr10:485000-565000	1	1	457	71	2739	0.0844423	0.000419101	0.137465
Missense	Variant phyloP score	SARNP	chr10:536212_C_T	chr10:485000-565000	1	1	457	71	2739	0.0844423	0.000419101	0.137465
Missense	Constrained CDS	GALNT17	chr6:2085668_C_T	chr6:2075000-2135000	1	3	115	2	3148	40.854	0.000435355	0.142796
Missense	Variant phyloP score	PCDHA13	chr2:35206847_G_A	chr2:35205000-35305000	1	26	134	242	2866	2.29702	0.000538708	0.176696
Missense	Human ortholog LOEUF	SERBP1	chr5:43507840_G_A	chr5:43455000-43675000	1	8	4	667	2589	7.7564	0.000713192	0.233927
Missense	Constrained CDS	SERBP1	chr5:43507840_G_A	chr5:43455000-43675000	1	8	4	667	2589	7.7564	0.000713192	0.233927
Missense	Variant phyloP score	NDST3	chr32:2463397_A_C	chr32:2425000-2525000	1	6	38	77	3147	6.44412	0.000729623	0.239316
LoF	Variant phyloP score	TBCK	chr32:13049132_A_AATATGAAG	chr32:12835000-13075000	1	15	57	266	2930	2.89712	0.000911515	0.298977
Missense	Variant phyloP score	PCDHA13	chr2:35206847_G_A	chr2:35205000-35305000	6	6	12	262	2988	5.69639	0.00229319	0.752168
Missense	Variant phyloP score	CDK4	chr10:2168702_C_G	chr10:2075000-2195000	1	9	107	74	3078	3.49624	0.00236442	0.77553
Missense	Variant phyloP score	DCXR	chr9:1115226_T_C	chr9:995000-1135000	1	142	2	2894	230	5.64114	0.00252964	0.829723
Missense	Human ortholog LOEUF	TSC22D1	chr22:6346480_C_T	chr22:6325000-6425000	1	1	209	130	2928	0.107798	0.00292412	0.959113
LoF	Variant phyloP score	HELB	chr10:9120990_AGCTGATTG_A	chr10:9095000-9195000	1	1	207	19	3041	0.773246	1	1
LoF	Variant phyloP score	TEP1	chr15:17856121_G_GC	chr15:17775000-17995000	1	7	147	67	3047	2.16486	0.0844865	1
LoF	Variant phyloP score	ABCA13	chr18:413339_C_CG	chr18:255000-415000	1	3	1089	3	2173	1.99501	0.408077	1
LoF	Variant phyloP score	ACAD10	chr26:9500515_AC_A	chr26:9465000-9545000	1	1	45	35	3187	2.02286	0.401366	1
Missense	Human ortholog LOEUF	SMARCC2	chr10:837185_C_A	chr10:745000-905000	1	1	443	11	2813	0.577343	1	1
Missense	Human ortholog LOEUF	UBAP1	chr11:51209823_C_T	chr11:51165000-51245000	4	4	18	1444	1802	0.277413	0.0161958	1
Missense	Human ortholog LOEUF	PAX5	chr11:53535336_C_T	chr11:53495000-53575000	1	23	115	621	2509	0.808104	0.443585	1
Missense	Human ortholog LOEUF	PAX5	chr11:53535336_C_T	chr11:53495000-53575000	3	1	11	643	2613	0.36951	0.480126	1
Missense	Human ortholog LOEUF	NCDN	chr15:6646361_C_T	chr15:6545000-7005000	1	1	253	23	2991	0.514107	1	1
Missense	Human ortholog LOEUF	NCDN	chr15:6649809_C_T	chr15:6545000-7005000	1	1	253	50	2964	0.234367	0.18061	1
Missense	Human ortholog LOEUF	NCDN	chr15:6651412_C_T	chr15:6545000-7005000	3	1	9	16	3242	22.3806	0.0508871	1
Missense	Human ortholog LOEUF	SFPQ	chr15:6955373_G_A	chr15:6545000-7005000	1	47	207	709	2305	0.738245	0.0745741	1
Missense	Human ortholog LOEUF	NOTCH2	chr17:57498149_G_A	chr17:57445000-57625000	1	3	43	222	3000	0.942818	1	1
Missense	Human ortholog LOEUF	GRB10	chr18:2109630_A_G	chr18:2095000-2435000	1	514	32	2599	123	0.760242	0.185364	1
Missense	Human ortholog LOEUF	GRB10	chr18:2109630_A_G	chr18:2095000-2435000	2	94	2	3019	153	2.38147	0.325136	1
Missense	Human ortholog LOEUF	GRB10	chr18:2157742_G_A	chr18:2095000-2435000	1	1	545	1	2721	4.98915	0.306278	1
Missense	Human ortholog LOEUF	RAD54L2	chr20:38376029_C_T	chr20:38375000-38535000	2	1	71	109	3087	0.398965	0.517398	1
Missense	Human ortholog LOEUF	RBM6	chr20:39658977_C_T	chr20:39575000-39675000	1	4	162	42	3060	1.79851	0.292772	1
Missense	Human ortholog LOEUF	FGD5	chr20:5066760_C_T	chr20:5045000-5245000	1	1	169	21	3077	0.867038	1	1
Missense	Human ortholog LOEUF	FGD5	chr20:5085516_C_G	chr20:5045000-5245000	1	16	154	385	2713	0.732194	0.280347	1
Missense	Human ortholog LOEUF	NUMA1	chr21:26180770_A_G	chr21:26075000-26235000	3	19	3	2371	875	2.33683	0.227016	1
Missense	Human ortholog LOEUF	NUMA1	chr21:26180770_A_G	chr21:26075000-26235000	5	16	2	2374	876	2.95146	0.182589	1
Missense	Human ortholog LOEUF	NUMA1	chr21:26180929_A_G	chr21:26075000-26235000	3	15	7	2380	866	0.779767	0.629368	1
Missense	Human ortholog LOEUF	NUMA1	chr21:26180929_A_G	chr21:26075000-26235000	5	18	0	2377	873	Inf	0.00583408	1
Missense	Human ortholog LOEUF	NUMA1	chr21:26181169_A_G	chr21:26075000-26235000	3	17	5	1654	1592	3.2712	0.017141	1
Missense	Human ortholog LOEUF	NUMA1	chr21:26182847_T_A	chr21:26075000-26235000	3	19	3	1826	1420	4.92327	0.00422859	1
Missense	Human ortholog LOEUF	TRIM3	chr21:30290661_C_A	chr21:30185000-30305000	1	1	9	284	2974	1.16348	0.599004	1
Missense	Human ortholog LOEUF	FNDC3A	chr22:2520279_T_A	chr22:2515000-2695000	1	2	440	18	2808	0.709157	1	1
Missense	Human ortholog LOEUF	FNDC3A	chr22:2540504_A_G	chr22:2515000-2695000	1	1	441	31	2795	0.204503	0.114381	1
Missense	Human ortholog LOEUF	TSC22D1	chr22:6346934_TGCAGCA_T	chr22:6325000-6425000	1	5	205	111	2947	0.647642	0.441628	1
Missense	Human ortholog LOEUF	TSC22D1	chr22:6348155_T_G	chr22:6325000-6425000	1	2	208	7	3051	4.18773	0.109781	1
Missense	Human ortholog LOEUF	AKAP11	chr22:8460125_A_G	chr22:8445000-8465000	1	66	28	2108	1066	1.1919	0.506153	1
Missense	Human ortholog LOEUF	KBTBD6	chr22:9452954_G_C	chr22:9185000-9485000	1	1	9	173	3085	1.98082	0.421843	1
Missense	Human ortholog LOEUF	KBTBD6	chr22:9453590_A_G	chr22:9185000-9485000	1	2	8	2179	1079	0.123876	0.00330792	1
Missense	Human ortholog LOEUF	ITCH	chr24:24085798_G_A	chr24:23935000-24135000	1	1	211	68	2988	0.208306	0.130367	1
Missense	Human ortholog LOEUF	NCOA6	chr24:24336516_TTGC_T	chr24:24305000-24465000	4	1	35	255	2977	0.33363	0.360274	1
Missense	Human ortholog LOEUF	BTAF1	chr28:6647829_A_C	chr28:6595000-6735000	1	4	430	8	2826	3.28432	0.0634315	1
Missense	Human ortholog LOEUF	THBS1	chr30:7056681_G_A	chr30:6785000-7065000	1	11	613	32	2612	1.46453	0.32631	1
Missense	Human ortholog LOEUF	THBS1	chr30:7063501_G_A	chr30:6785000-7065000	1	6	618	7	2637	3.65545	0.0239807	1
Missense	Human ortholog LOEUF	KIF1B	chr5:63994263_A_C	chr5:63815000-64115000	1	6	200	34	3028	2.67045	0.0370428	1
Missense	Human ortholog LOEUF	DDX19A	chr5:76920949_T_A	chr5:76875000-77075000	1	1	81	95	3091	0.401765	0.517704	1
Missense	Human ortholog LOEUF	DDX19A	chr5:76920949_T_A	chr5:76875000-77075000	3	1	55	95	3117	0.596626	1	1
Missense	Human ortholog LOEUF	CREBBP	chr6:37835301_G_A	chr6:37305000-38105000	1	4	360	12	2892	2.67662	0.0935075	1
Missense	Human ortholog LOEUF	CREBBP	chr6:37835702_CCAG_C	chr6:37305000-38105000	1	4	360	100	2804	0.311628	0.0110532	1
Missense	Human ortholog LOEUF	CREBBP	chr6:37835702_CCAG_C	chr6:37305000-38105000	5	1	11	103	3153	2.78143	0.322102	1
Missense	Human ortholog LOEUF	SRRM2	chr6:38744199_G_A	chr6:38735000-38775000	7	3	9	105	3151	9.98301	0.00621171	1
Missense	Human ortholog LOEUF	SRRM2	chr6:38749818_C_T	chr6:38735000-38775000	7	3	9	90	3166	11.6987	0.00407403	1
Missense	Human ortholog LOEUF	HSP90AA1	chr8:70502261_C_T	chr8:70385000-70505000	1	56	46	1941	1225	0.768394	0.215541	1
Missense	Human ortholog LOEUF	FASN	chr9:1073420_G_A	chr9:995000-1135000	1	3	141	15	3109	4.40598	0.0420632	1
Missense	Human ortholog LOEUF	BPTF	chr9:14240535_A_G	chr9:14215000-14355000	4	20	2	2832	414	1.46172	1	1
Missense	Human ortholog LOEUF	BPTF	chr9:14240535_A_G	chr9:14215000-14355000	6	54	2	2798	414	3.99397	0.0403798	1
Missense	Human ortholog LOEUF	CDK12	chr9:22881572_T_C	chr9:22835000-22915000	1	68	0	3054	146	Inf	0.073672	1
Missense	Human ortholog LOEUF	CDK12	chr9:22881572_T_C	chr9:22835000-22915000	2	10	0	3112	146	Inf	1	1
Missense	Human ortholog LOEUF	CDK12	chr9:22881572_T_C	chr9:22835000-22915000	3	10	0	3112	146	Inf	1	1
Missense	Constrained CDS	CTDSP2	chr10:2232604_C_T	chr10:2225000-2465000	1	1	221	17	3029	0.806268	1	1
Missense	Constrained CDS	SMARCC2	chr10:837185_C_A	chr10:745000-905000	1	1	443	11	2813	0.577343	1	1
Missense	Constrained CDS	UBAP1	chr11:51209823_C_T	chr11:51165000-51245000	4	4	18	1444	1802	0.277413	0.0161958	1
Missense	Constrained CDS	PAX5	chr11:53535336_C_T	chr11:53495000-53575000	1	23	115	621	2509	0.808104	0.443585	1
Missense	Constrained CDS	PAX5	chr11:53535336_C_T	chr11:53495000-53575000	3	1	11	643	2613	0.36951	0.480126	1
Missense	Constrained CDS	NCDN	chr15:6646361_C_T	chr15:6545000-7005000	1	1	253	23	2991	0.514107	1	1
Missense	Constrained CDS	NCDN	chr15:6649809_C_T	chr15:6545000-7005000	1	1	253	50	2964	0.234367	0.18061	1
Missense	Constrained CDS	NCDN	chr15:6651412_C_T	chr15:6545000-7005000	3	1	9	16	3242	22.3806	0.0508871	1
Missense	Constrained CDS	TRIM3	chr21:30290661_C_A	chr21:30185000-30305000	1	1	9	284	2974	1.16348	0.599004	1
Missense	Constrained CDS	NCOA6	chr24:24336516_TTGC_T	chr24:24305000-24465000	4	1	35	255	2977	0.33363	0.360274	1
Missense	Constrained CDS	GSK3B	chr33:24109904_G_A	chr33:24095000-24195000	1	1	51	6	3210	10.4661	0.106298	1
Missense	Constrained CDS	AMPD2	chr6:42701074_T_C	chr6:42635000-42715000	1	58	0	3043	167	Inf	0.0731275	1
Missense	Constrained CDS	AMPD2	chr6:42701074_T_C	chr6:42635000-42715000	2	64	4	3037	163	0.858786	0.777048	1
Missense	Constrained CDS	AMPD2	chr6:42701074_T_C	chr6:42635000-42715000	3	54	2	3047	165	1.46198	1	1
Missense	Constrained CDS	AMPD2	chr6:42701074_T_C	chr6:42635000-42715000	4	12	0	3089	167	Inf	1	1
Missense	Constrained CDS	AMPD2	chr6:42701074_T_C	chr6:42645000-42825000	1	72	0	3029	167	Inf	0.0507489	1
Missense	Constrained CDS	AMPD2	chr6:42701074_T_C	chr6:42645000-42825000	2	52	4	3049	163	0.69508	0.530827	1
Missense	Constrained CDS	AMPD2	chr6:42701074_T_C	chr6:42645000-42825000	3	12	0	3089	167	Inf	1	1
Missense	Constrained CDS	AMPD2	chr6:42701074_T_C	chr6:42645000-42825000	4	10	0	3091	167	Inf	1	1
Missense	Variant phyloP score	AFDN	chr1:56082207_CGAGGAG_C	chr1:56055000-56095000	5	1	55	59	3153	0.971657	1	1
Missense	Variant phyloP score	TRAPPC3L	chr1:57508365_C_T	chr1:57415000-57555000	1	3	241	33	2991	1.1282	0.748161	1
Missense	Variant phyloP score	TAC3	chr10:1543424_G_A	chr10:1495000-1575000	1	2	334	5	2927	3.50325	0.156572	1
Missense	Variant phyloP score	SHANK3	chr10:17537473_G_A	chr10:17505000-17545000	2	2	10	179	3077	3.43572	0.139904	1
Missense	Variant phyloP score	CDK4	chr10:2168702_C_G	chr10:2075000-2195000	2	1	69	82	3116	0.550797	1	1
Missense	Variant phyloP score	CTDSP2	chr10:2232604_C_T	chr10:2225000-2465000	1	1	221	17	3029	0.806268	1	1
Missense	Variant phyloP score	UBAP1	chr11:51209823_C_T	chr11:51165000-51245000	4	4	18	1444	1802	0.277413	0.0161958	1
Missense	Variant phyloP score	UNC13B	chr11:52230099_G_A	chr11:52175000-52355000	1	1	29	38	3200	2.90214	0.30357	1
Missense	Variant phyloP score	TMEM8B	chr11:52668035_G_C	chr11:52645000-52705000	1	4	108	113	3043	0.997379	1	1
Missense	Variant phyloP score	TMEM8B	chr11:52668035_G_C	chr11:52645000-52705000	2	2	46	115	3105	1.17385	0.689638	1
Missense	Variant phyloP score	PAX5	chr11:53535336_C_T	chr11:53495000-53575000	1	23	115	621	2509	0.808104	0.443585	1
Missense	Variant phyloP score	PAX5	chr11:53535336_C_T	chr11:53495000-53575000	3	1	11	643	2613	0.36951	0.480126	1
Missense	Variant phyloP score	FBXO10	chr11:54175488_C_T	chr11:53905000-54205000	1	11	165	168	2924	1.16026	0.608923	1
Missense	Variant phyloP score	FBXO10	chr11:54175488_C_T	chr11:54175000-54355000	1	12	298	167	2791	0.673061	0.236645	1
Missense	Variant phyloP score	FBXO10	chr11:54175488_C_T	chr11:54175000-54355000	5	3	19	176	3070	2.75285	0.115966	1
Missense	Variant phyloP score	DCAF10	chr11:54476680_G_A	chr11:54425000-54525000	1	2	238	13	3015	1.94844	0.302862	1
Missense	Variant phyloP score	SHB	chr11:54548984_G_T	chr11:54525000-54605000	3	6	254	78	2930	0.887363	1	1
Missense	Variant phyloP score	CYP4A37	chr15:13707595_A_C	chr15:13605000-13785000	1	12	0	2486	770	Inf	0.0809547	1
Missense	Variant phyloP score	CYP4A37	chr15:13707595_A_C	chr15:13605000-13785000	3	12	0	2486	770	Inf	0.0809547	1
Missense	Variant phyloP score	CYP4A11	chr15:13758325_C_T	chr15:13605000-13785000	3	7	5	1547	1709	1.54639	0.566703	1
Missense	Variant phyloP score	OSGEP	chr15:17906246_C_T	chr15:17775000-17995000	2	2	8	90	3168	8.78314	0.0304561	1
Missense	Variant phyloP score	CEP290	chr15:29531110_C_T	chr15:29515000-29595000	2	1	201	37	3029	0.407365	0.728618	1
Missense	Variant phyloP score	AMDHD1	chr15:36046466_C_T	chr15:35925000-36105000	1	5	145	249	2869	0.397392	0.0405478	1
Missense	Variant phyloP score	NCDN	chr15:6646361_C_T	chr15:6545000-7005000	1	1	253	23	2991	0.514107	1	1
Missense	Variant phyloP score	NCDN	chr15:6651412_C_T	chr15:6545000-7005000	3	1	9	16	3242	22.3806	0.0508871	1
Missense	Variant phyloP score	SFPQ	chr15:6955373_G_A	chr15:6545000-7005000	1	47	207	709	2305	0.738245	0.0745741	1
Missense	Variant phyloP score	EPS15	chr15:9904791_G_A	chr15:9715000-9935000	1	1	167	39	3061	0.470062	0.720891	1
Missense	Variant phyloP score	EPS15	chr15:9904791_G_A	chr15:9715000-9935000	2	1	21	39	3207	3.91245	0.238008	1
Missense	Variant phyloP score	CLCN1	chr16:6101743_C_T	chr16:6065000-6165000	2	1	77	144	3046	0.274776	0.261114	1
Missense	Variant phyloP score	NOTCH2	chr17:57498149_G_A	chr17:57445000-57625000	1	3	43	222	3000	0.942818	1	1
Missense	Variant phyloP score	CD36	chr18:20651277_A_G	chr18:20635000-20715000	1	1	21	99	3147	1.51345	0.496389	1
Missense	Variant phyloP score	PLK4	chr19:13865727_C_T	chr19:13815000-13875000	6	1	17	239	3011	0.74112	1	1
Missense	Variant phyloP score	SETD7	chr19:3915654_G_A	chr19:3835000-4495000	1	1	441	12	2814	0.531829	1	1
Missense	Variant phyloP score	PSD2	chr2:34176120_G_A	chr2:34175000-34195000	1	1	9	1614	1644	0.113232	0.0213793	1
Missense	Variant phyloP score	PCDHB1	chr2:35285559_G_A	chr2:35205000-35305000	1	3	157	36	3072	1.63026	0.437432	1
Missense	Variant phyloP score	NEK4	chr20:37472180_A_G	chr20:37455000-37515000	8	12	0	2137	1119	Inf	0.0111434	1
Missense	Variant phyloP score	AKAP11	chr22:8460125_A_G	chr22:8445000-8465000	1	66	28	2108	1066	1.1919	0.506153	1
Missense	Variant phyloP score	PPP2R3A	chr23:33043576_C_T	chr23:32875000-33215000	1	3	93	8	3164	12.7245	0.00341554	1
Missense	Variant phyloP score	ITCH	chr24:24085798_G_A	chr24:23935000-24135000	1	1	211	68	2988	0.208306	0.130367	1
Missense	Variant phyloP score	NCOA6	chr24:24336516_TTGC_T	chr24:24305000-24465000	4	1	35	255	2977	0.33363	0.360274	1
Missense	Variant phyloP score	CFAP61	chr24:3457999_C_T	chr24:3385000-3685000	2	2	268	8	2990	2.78778	0.197461	1
Missense	Variant phyloP score	CRNKL1	chr24:3693845_G_A	chr24:3645000-3925000	2	2	264	50	2952	0.447353	0.436968	1
Missense	Variant phyloP score	RIN2	chr24:3795562_G_A	chr24:3645000-3925000	2	1	265	58	2944	0.191593	0.0869951	1
Missense	Variant phyloP score	COG6	chr25:1513270_C_T	chr25:1445000-1565000	1	15	1985	5	1263	1.90847	0.253497	1
Missense	Variant phyloP score	ZMYM5	chr25:18321034_A_G	chr25:18265000-18345000	1	38	2	3108	120	0.733678	0.660303	1
Missense	Variant phyloP score	RRP12	chr28:10859187_A_G	chr28:10835000-10955000	1	1	89	83	3095	0.419056	0.729366	1
Missense	Variant phyloP score	CHRM5	chr30:1262499_G_A	chr30:1185000-1425000	1	3	453	24	2788	0.769372	1	1
Missense	Variant phyloP score	THBS1	chr30:7063501_G_A	chr30:6785000-7065000	1	6	618	7	2637	3.65545	0.0239807	1
Missense	Variant phyloP score	GSK3B	chr33:24109904_G_A	chr33:24095000-24195000	1	1	51	6	3210	10.4661	0.106298	1
Missense	Variant phyloP score	GALNT13	chr36:1047679_C_G	chr36:735000-1195000	1	19	231	146	2872	1.61769	0.0691952	1
Missense	Variant phyloP score	METTL8	chr36:16136613_C_T	chr36:16125000-16225000	1	5	63	229	2971	1.02966	0.814414	1
Missense	Variant phyloP score	ORC2	chr37:9972666_C_T	chr37:9955000-9995000	1	2	148	16	3102	2.61893	0.198852	1
Missense	Variant phyloP score	ZNF365	chr4:15038537_GCCGAGCGGC_G	chr4:15015000-15115000	1	123	35	2631	479	0.639912	0.0324698	1
Missense	Variant phyloP score	ZNF365	chr4:15038537_GCCGAGCGGC_G	chr4:15015000-15115000	4	12	0	2742	514	Inf	0.233396	1
Missense	Variant phyloP score	ZNF365	chr4:15038537_GCCGAGCGGC_G	chr4:15015000-15115000	7	12	0	2742	514	Inf	0.233396	1
Missense	Variant phyloP score	MYH4	chr5:34962476_CCTT_C	chr5:34925000-34965000	1	1	155	143	2969	0.133988	0.0141956	1
Missense	Variant phyloP score	MYH4	chr5:34962476_CCTT_C	chr5:34925000-34965000	3	1	23	143	3101	0.942856	1	1
Missense	Variant phyloP score	LLGL1	chr5:41529978_C_T	chr5:41425000-41565000	8	1	9	226	3032	1.49043	0.513709	1
Missense	Variant phyloP score	KIF1B	chr5:63994263_A_C	chr5:63815000-64115000	1	6	200	34	3028	2.67045	0.0370428	1
Missense	Variant phyloP score	HYDIN	chr5:77395244_G_A	chr5:77245000-77665000	1	448	44	2435	341	1.42571	0.0336431	1
Missense	Variant phyloP score	HYDIN	chr5:77395244_G_A	chr5:77245000-77665000	2	18	0	2865	385	Inf	0.257698	1
Missense	Variant phyloP score	HYDIN	chr5:77431636_G_A	chr5:77245000-77665000	1	7	485	42	2734	0.939523	1	1
Missense	Variant phyloP score	HYDIN	chr5:77431636_G_A	chr5:77425000-77705000	1	11	491	38	2728	1.60804	0.163812	1
Missense	Variant phyloP score	DNAH3	chr6:24665138_C_T	chr6:24555000-24675000	1	4	862	2	2400	5.56494	0.0459134	1
Missense	Variant phyloP score	GPR139	chr6:25527078_G_A	chr6:25335000-25555000	1	1	713	33	2521	0.107181	0.00526905	1
Missense	Variant phyloP score	TMC5	chr6:26015837_G_A	chr6:25955000-26055000	1	9	103	146	3010	1.80097	0.108348	1
Missense	Variant phyloP score	TMC5	chr6:26015837_G_A	chr6:25955000-26055000	2	1	21	154	3092	0.956104	1	1
Missense	Variant phyloP score	GLIS2	chr6:37346450_G_A	chr6:37305000-38105000	1	1	363	28	2876	0.283027	0.245271	1
Missense	Variant phyloP score	CREBBP	chr6:37835702_CCAG_C	chr6:37305000-38105000	1	4	360	100	2804	0.311628	0.0110532	1
Missense	Variant phyloP score	CREBBP	chr6:37835702_CCAG_C	chr6:37305000-38105000	5	1	11	103	3153	2.78143	0.322102	1
Missense	Variant phyloP score	SLX4	chr6:37958511_G_A	chr6:37305000-38105000	1	1	363	16	2888	0.497327	0.71221	1
Missense	Variant phyloP score	NUBP2	chr6:39563848_G_A	chr6:39555000-39795000	1	3	165	5	3095	11.2316	0.0061714	1
Missense	Variant phyloP score	AMPD2	chr6:42701074_T_C	chr6:42635000-42715000	1	58	0	3043	167	Inf	0.0731275	1
Missense	Variant phyloP score	AMPD2	chr6:42701074_T_C	chr6:42635000-42715000	2	64	4	3037	163	0.858786	0.777048	1
Missense	Variant phyloP score	AMPD2	chr6:42701074_T_C	chr6:42635000-42715000	3	54	2	3047	165	1.46198	1	1
Missense	Variant phyloP score	AMPD2	chr6:42701074_T_C	chr6:42635000-42715000	4	12	0	3089	167	Inf	1	1
Missense	Variant phyloP score	AMPD2	chr6:42701074_T_C	chr6:42645000-42825000	1	72	0	3029	167	Inf	0.0507489	1
Missense	Variant phyloP score	AMPD2	chr6:42701074_T_C	chr6:42645000-42825000	2	52	4	3049	163	0.69508	0.530827	1
Missense	Variant phyloP score	AMPD2	chr6:42701074_T_C	chr6:42645000-42825000	3	12	0	3089	167	Inf	1	1
Missense	Variant phyloP score	AMPD2	chr6:42701074_T_C	chr6:42645000-42825000	4	10	0	3091	167	Inf	1	1
Missense	Variant phyloP score	SORT1	chr6:42969334_G_A	chr6:42935000-42995000	1	1	79	286	2902	0.128479	0.00861071	1
Missense	Variant phyloP score	RC3H1	chr7:25202326_CGGA_C	chr7:24745000-25265000	3	8	2	2323	935	1.60982	0.733895	1
Missense	Variant phyloP score	MPP5	chr8:41593573_A_G	chr8:41105000-41605000	1	1	225	0	3042	Inf	0.0691554	1
Missense	Variant phyloP score	EML5	chr8:60187251_C_T	chr8:60025000-60385000	1	2	12	116	3138	4.50436	0.0886712	1
Missense	Variant phyloP score	HSP90AA1	chr8:70502261_C_T	chr8:70385000-70505000	1	56	46	1941	1225	0.768394	0.215541	1
Missense	Variant phyloP score	DCXR	chr9:1115226_T_C	chr9:995000-1135000	5	10	0	3026	232	Inf	1	1
Missense	Variant phyloP score	SLC26A11	chr9:2401395_C_T	chr9:2235000-2415000	2	1	61	42	3164	1.23488	0.563522	1
Missense	Variant phyloP score	EVPL	chr9:5498276_G_A	chr9:5415000-5715000	1	4	112	233	2919	0.447505	0.141585	1
