## Supplemental Table S17 for "A genotype-first approach identifies variants for orofacial clefts and other phenotypes in dogs"

### Sheet: Supplemental Table S17
Supplemental Table S17: Genotype filter criteria
Genotype statistic	GT	Filter name1	Criteria2
AD	0/0	ref.ab	Ref allele fraction > 0.95
AD	0/1	het.ab	Alt allele fraction > 0.95
AD	1/1	alt.ab	Ref allele fraction > 0.2 & Ref allele fraction < 0.8
GQ	0/0	ref.gq	GQ > 0.2
GQ	0/1	het.gq	GQ > 0.2
GQ	1/1	alt.gq	GQ > 0.2
DP	0/0,0/1,1/1	cov.10	DP > 10
1 Filter names are used in Table 2 and Fig. SXX.
2 Sample with more than 5% of genotypes failing any listed criteria were removed from the analysis.
