## Supplemental Table S18 for "A genotype-first approach identifies variants for orofacial clefts and other phenotypes in dogs"

### Sheet: Supplemental Table S18
Supplemental Table S18: The number of samples that fail each filter
Filter	SRA	Dog10K
mean DP > 15x	1311	1973
Fail ref.ab	2	0
Fail het.ab	24	12
Fail alt.ab	23	15
Fail ref.gq	135	159
Fail het.gq	3	1
Fail alt.gq	81	113
Fail cov.10	122	140
Fail count.gt1	3	3
Fail region.gt2	3	0
Total samples removed3	165	195
Total samples kept	1146	1778
1 Samples where total count of genotypes is not within five standard deviations of mean genotype count.
2 Samples that have at least one 5 Mb region with no genotypes.
3 Is less than the sum of above filter rows as some samples fail multiple criteria.
