## Supplemental Table S19 for "A genotype-first approach identifies variants for orofacial clefts and other phenotypes in dogs"

### Sheet: Supplemental Table S19
Supplemental Table S19: Duplicate and first-degree relative filtering
Dataset	SRA	Dog10K	Total
Pass samples	1146	1778	2943
Duplicates removed1	613	1778	2391
First-degree relatives removed	572	1719	2291
1 If samples were duplicated across both SRA and Dog10K, the Dog10K sample was kept and the SRA sample was removed.
