## Supplemental Table S20 for "A genotype-first approach identifies variants for orofacial clefts and other phenotypes in dogs"

### Sheet: Supplemental Table S20
Supplemental Table S20: VQSR summary information for autosomes + chrX PAR
Target truth sensitivity	SRA			Dog10K
	Ti/Tv	Calls at truth sites	PASS sites	Ti/Tv	Calls at truth sites	PASS sites
98	2.3341	192731	12564790	2.3425	192955	13217872
99	2.2915	194698	16572328	2.3094	194924	15772748
99.1	2.2869	194895	17645660	2.3009	195120	16312859
99.2	2.2812	195091	19273283	2.2894	195317	17190269
99.3	2.2751	195288	21081181	2.2767	195514	18781577
99.4	2.2683	195485	22993646	2.2629	195711	21558345
99.5	2.2493	195681	26274263	2.2464	195908	24909713
99.6	2.2028	195878	31985287	2.2254	196105	29471678
99.71	2.016	196075	46891116	2.1005	196302	44138840
99.8	1.8262	196271	60983000	2.0256	196499	51343399
99.9	1.7829	196468	64703536	2.0055	196696	52647913
100	1.777	196665	65217900	2	196893	52963968
1 Selected truth sensitivity threshold is presented in bold text.
