## Supplemental Table S21 for "A genotype-first approach identifies variants for orofacial clefts and other phenotypes in dogs"

### Sheet: Supplemental Table S21
Supplemental Table S21: VQSR summary information for chrX non-PAR
Target truth sensitivity	SRA			Dog10K
	Ti/Tv	Calls at truth sites	PASS sites	Ti/Tv	Calls at truth sites	PASS sites
90	2.0821	3400	138160	2.1305	3397	127748
95	2.0614	3589	187339	2.0714	3586	193031
96	2.0171	3626	213419	2.0706	3624	195653
97	2.0054	3664	240149	2.067	3661	200663
98	1.9982	3702	258978	2.0522	3699	211852
99	1.9167	3740	375620	1.9423	3737	381850
99.1	1.8744	3743	479335	1.9083	3741	499032
99.2	1.8689	3747	496242	1.8992	3744	545779
99.3	1.8372	3751	636783	1.873	3748	706760
99.4	1.8091	3755	753962	1.7475	3752	1364533
99.51	1.675	3759	1449280	1.7425	3756	1376703
99.6	1.555	3762	1889664	1.7312	3759	1408488
99.7	1.5115	3766	2116798	1.7238	3763	1433101
99.8	1.4929	3770	2397982	1.6866	3767	1552135
99.9	1.4816	3774	2576476	1.6644	3771	1628864
100	1.4787	3778	2622509	1.6552	3775	1667705
1 Selected truth sensitivity threshold is presented in bold text.
