## Supplemental Table S22 for "A genotype-first approach identifies variants for orofacial clefts and other phenotypes in dogs"

### Sheet: Supplemental Table S22
Supplemental Table S22: Variant site filtering summary post sample filtering
Dataset A	Dataset B	Region	Type	All PASS sites in A	Unique to A (%)	PASS in B (%)	FAIL in B (%)
SRA	Dog10K	Whole genome	SNV	28954804	20.26	76.95	2.79
SRA	Dog10K	CDS	SNV	299501	25.85	70.85	3.29
SRA	Dog10K	CDS	Indel	38170	42.55	54.71	2.74
Dog10K	SRA	Whole genome	SNV	38858622	38.16	57.34	4.51
Dog10K	SRA	CDS	SNV	733901	66.16	28.91	4.92
Dog10K	SRA	CDS	Indel	52831	58.49	39.53	1.99
