## Supplemental Table S23 for "A genotype-first approach identifies variants for orofacial clefts and other phenotypes in dogs"

### Sheet: Supplemental Table S23
Supplemental Table S23: Filter criteria for CDS genotypes
Chromosome	Sex	Genotype	AB1	Min AD2	Max DP3	Min DP4	Min GQ5	GT Symbol6
Auto + XPAR	All	ref	AB < 0.05	2	2 x	5	20	0/0,0|0
chrX non-PAR	Male	ref	AB < 0.05	2	1 x	3	10	0/0,0|0,0
chrX non-PAR	Femle	ref	AB < 0.05	2	2 x	5	20	0/0,0|0
Auto + XPAR	All	het	0.2 < AB < 0.8	2	2 x	5	20	0/1,1/0,0|1,1|0
chrX non-PAR	Male	het	NA	NA	NA	NA	NA	NA
chrX non-PAR	Femle	het	0.2 < AB < 0.8	2	2 x	5	20	0/1,1/0,0|1,1|0
Auto + XPAR	All	alt	AB > 0.95	2	2 x	5	20	1/1, 1|1
chrX non-PAR	Male	alt	AB > 0.95	2	1 x	3	10	1/1, 1|1, 1
chrX non-PAR	Femle	alt	AB > 0.95	2	2 x	5	20	1/1, 1|1
1 Allele balance (AB) is calculated as the number of alt allele reads divided by genotype depth.
2 Minimum allele depth (Min AD) is the minimum number of reads required for an allele to be considered.
3 Maximum depth (Max DP) is calculated as a multiple of each samples mean autosomal depth. Genotype depth cannot be greater than Max DP.
4 Minimum depth (Min DP) is the minimum number of reads required for a genotype call to be considered.
5 Minimum genotype quality (Min GQ) is the minimum phred-scaled likelihood for a call to be considered. Values of 20 indicate a confidence level of a 1% error rate, while values of 10 allow a 10% error rate.
6 A list of genotype symbols in the VCF that are translated into reference heterozygous or homozygous alternate calls.
