## Supplemental Table S24 for "A genotype-first approach identifies variants for orofacial clefts and other phenotypes in dogs"

### Sheet: Supplemental Table S24
Supplemental Table S24: Reclassifying substitutions overlapped by indels reduces the number of variants missing from individual cohorts
Cohort X	Cohort Y	Variant type	Common in X1	Absent in Y2	Missing3
Dog10K	SRA	SNV	51323	244	0.00475
SRA	Dog10K	SNV	51350	185	0.0036
Dog10K	SRA	SNV + indel SNV	51903	39	0.000751
SRA	Dog10K	SNV + indel SNV	51975	12	0.000231
Dog10K	SRA	Indel	5767	230	0.0399
SRA	Dog10K	Indel	5878	263	0.0447
Dog10K	SRA	Indel – SNV	5187	12	0.00231
SRA	Dog10K	Indel – SNV	5253	2	0.000381
1 Number of variants with allele count between the 10th and 90th percentile of allele counts in cohort X.
2 Number of variants with allele count between the 10th and 90th percentile of allele counts in cohort X and allele count of 0 in cohort Y.
3 Percentage of cohort X common variants missing from cohort Y.
