## Supplemental Table S25 for "A genotype-first approach identifies variants for orofacial clefts and other phenotypes in dogs"

### Sheet: Supplemental Table S25
Supplemental Table S25: Remaining CDS genotypes after filtering
Dataset	Chromosome	Type	Keep GTs	Remove GTs	Keep Perc.
Dog10K	Auto + XPAR	SNV	1240515511	43281821	96.63
Dog10K	Auto + XPAR	Indel	108427514	24085039	81.82
SRA	Auto + XPAR	SNV	184363175	7124121	96.28
SRA	Auto + XPAR	Indel	24930041	5450595	82.06
Dog10K	chrX non-PAR	SNV	27588774	630330	97.77
Dog10K	chrX non-PAR	Indel	2344512	304467	88.51
SRA	chrX non-PAR	SNV	4783857	264615	94.76
SRA	chrX non-PAR	Indel	806613	108015	88.19
