## Supplemental Table S26 for "A genotype-first approach identifies variants for orofacial clefts and other phenotypes in dogs"

### Sheet: Supplemental Table S26
Supplemental Table S26: Percentage of genotypes that failed each criterion1
Dataset	Chromosome	Type	AB	Min AD	Max DP	Min DP	Min GQ	GT Symbol
Dog10K	Auto + XPAR	SNV	0.484	0.165	0.1	0.446	2.751	0.118
Dog10K	Auto + XPAR	Indel	7.244	3.414	0.327	2.741	11.111	1.057
SRA	Auto + XPAR	SNV	0.669	0.571	0.11	0.766	3.025	0
SRA	Auto + XPAR	Indel	7.723	5.216	0.344	3.013	10.955	0.014
Dog10K	chrX non-PAR	SNV	0.434	0.161	0.234	0.533	1.201	0.168
Dog10K	chrX non-PAR	Indel	6.786	4.176	0.712	1.713	3.672	0.749
SRA	chrX non-PAR	SNV	0.443	0.454	0.871	0.591	3.446	1.013
SRA	chrX non-PAR	Indel	4.885	4.041	1.168	1.466	5.663	0.898
1 Rows may sum up to a percentage greater than the removed amount shown in Table S8 as genotypes can fail multiple criterion.
