## Supplemental Table S27 for "A genotype-first approach identifies variants for orofacial clefts and other phenotypes in dogs"

### Sheet: Supplemental Table S27
Supplemental Table S27: Number of samples for a given genotype filtering pass rate
Dataset	Chromosome	Type	Genotype filtering pass rates
			< 70	70-80	80-90	90-95	95-100
SRA	Auto + XPAR	SNV	0	0	21	89	462
Dog10K	Auto + XPAR	SNV	0	1	17	205	1496
SRA	chrX non-PAR	SNV	1	1	50	229	291
Dog10K	chrX non-PAR	SNV	0	0	4	80	1635
SRA	Auto + XPAR	Indel	24	107	441	0	0
Dog10K	Auto + XPAR	Indel	35	289	1395	0	0
SRA	chrX non-PAR	Indel	2	36	304	226	4
Dog10K	chrX non-PAR	Indel	0	20	1025	666	8
